# Cysteine-rich repeats trace past horizontal gene transfers in eukaryotes

**DOI:** 10.64898/2026.06.07.730663

**Authors:** Maria Daugavet, Victoria Dikaya, Natella Enukashvily, Stas Malavin, Maxim Rubin-Blum

## Abstract

Movement of genetic material between non-parental organisms, called horizontal gene transfer (HGT), is well recognized in prokaryotes but represents an underestimated force for the acquisition of novel traits in eukaryotes. The mechanisms of cross-domain HGT remain poorly understood despite numerous reports of its occurrence. Thus, progress in the field remains limited by the lack of targeted approaches for detecting HGT events. Using BLASTp search and sequence identity, we describe an HGT-derived protein from the chytridiomycete fungus *Neocallimastix californiae*. This protein has two cysteine-rich repeats (CysRReps) and other functional domains that are highly similar to those of prokaryotes. Based on the alignment of several CysRReps, we identified 859 additional eukaryotic proteins spanning 43 protein families, each with at least one match to bacterial, archaeal, or viral proteins. HGT-derived proteins with CysRReps belong to multiple eukaryotic taxa, some of which are well-known HGT models. Bacterial, archaeal, and viral proteins comprise the prokaryotic counterparts. Bacteria belong to 15 phyla, spanning a diverse array of physiologies, habitats, and lifestyles. Viral diversity is largely restricted to Caudoviricetes, suggesting a virus-mediated mechanism of DNA integration underlying these transfers. Although the function of CysRReps remains unclear, their association with HGT events across diverse eukaryotic and prokaryotic taxa suggests the existence of a universal molecular mechanism that facilitates gene transfer across phylogenetic boundaries.
