## Supplementary table T1 for "Cysteine-rich repeats trace past horizontal gene transfers in eukaryotes"

### Sheet: BLASTp against eukaryotes
Journal of Molecular Evolution
Cysteine-rich repeats trace past horizontal gene transfers in eukaryotes
Maria Daugavet1,2, *, Viktoria Dikaya3, Natella Enukashvily3, Stas Malavin1,4, Maxim Rubin-Blum1,2.
1. Biology Department, National Institute of Oceanography, Israel Oceanographic and Limnological Research (IOLR), Haifa 3108000, Israel
2. Department of Marine Biology, Leon H. Charney School of Marine Sciences, University of Haifa, Haifa 3498838, Israel
3. Laboratory of the Non-Coding DNA Study, Institute of Cytology, Russian Academy of Sciences, St. Petersburg 194064, Russia
4. Department of Environmental Hydrology and Microbiology, Zuckerberg Institute for Water Research, The Jacob Blaustein Institutes for Desert Research, Ben-Gurion University of the Negev, Sde Boker 8499000, Israel
* Corresponding author: mariad@ocean.org.il
Description	Scientific Name	Taxon	Max Score	Total Score	Query Cover	E value	Per. ident	Acc. Len	Accession	Align with	Sequencing Strategy	Depth	Reads type
putative Exo-glucosaminidase LytG	Blattamonas nauphoetae	Metamonada	106	106	0.23	9e-23	44.96	179	KAK2958503.1	Glucosaminidase-like	WGS	120x	Nanopore, Illumina MiSeq
putative Exo-glucosaminidase LytG	Blattamonas nauphoetae	Metamonada	111	111	0.28	7e-22	40.26	755	KAK2943905.1	Glucosaminidase-like	WGS	120x	Nanopore, Illumina MiSeq
hypothetical protein	Idotea baltica	Crustacea	100	100	0.29	2e-20	36.59	204	MCL4146820.1	Glucosaminidase-like	WGS	50x	PacBio RSII, Illumina HiSeq
hypothetical protein P9112_001856	Eukaryota sp. TZLM1-RC	unclassified eukaryotes	96.7	96.7	0.26	2e-19	36.84	184	KAL0206549.1	Endopeptidase	WGS	41x	Nanopore
hypothetical protein P9112_003848	Eukaryota sp. TZLM1-RC	unclassified eukaryotes	94.7	94.7	0.26	1e-18	35.62	179	KAL0224458.1	Endopeptidase	WGS	41x	Nanopore
unnamed protein product, partial	Chrysoparadoxa australica	Stramenopiles	91.7	91.7	0.23	1e-16	38.1	288	CAN0008355.1	Glucosaminidase-like	WGS	443x	Illumina
unnamed protein product	Timema californicum	Insecta	87.4	87.4	0.22	3e-14	35.77	837	CAD7567251.1	Glucosaminidase-like	WGS	38x	Illumina
Choline-binding repeat	Popillia japonica	Insecta	85.1	85.1	0.24	7e-14	38.73	423	KAK9679503.1	Glucosaminidase-like	WGS	800x	Nanopore, Illumina NovaSeq
hypothetical protein GEMRC1_004473	unknown	unclassified eukaryotes	77	77	0.25	1e-12	36.05	186	KAL0249240.1	Endopeptidase	WGS	119x	Nanopore
hypothetical protein	Tanacetum cinerariifolium	Spermatophyta	80.5	80.5	0.21	8e-12	40.98	3534	GEW95780.1	Glucosaminidase-like	WGS	267x	Illumina Hiseq 4000 and Hiseq X Ten
unnamed protein product, partial	Ectocarpus siliculosus	Stramenopiles	69.7	69.7	0.31	9e-10	28.16	216	CAN0289821.1	Glucosaminidase-like	WGS	not provided	Nanopore, Illumina HiSeq 4000
unnamed protein product, partial	Ectocarpus sp. 1 AP-2014	Stramenopiles	65.9	65.9	0.23	5e-09	32.03	138	CAN0367359.1	Glucosaminidase-like	WGS	not provided	Illumina
hypothetical protein RCL1_000998	Eukaryota sp. TZLM3-RCL	unclassified eukaryotes	67	67	0.27	2e-08	30.38	288	KAL0221144.1	Endopeptidase	WGS	34x	Nanopore
type VI secretion system ATPase TssH	Ipomoea batatas	Spermatophyta	68.9	68.9	0.22	3e-08	33.59	2444	GME07321.1	Glucosaminidase-like	WGS	339x	PacBio RS II, Illumina HiSeq2500
unnamed protein product	Cyprideis torosa	Crustacea	65.5	65.5	0.26	3e-07	30.46	856	CAD7222057.1	Glucosaminidase-like	WGS	386x	Illumina
uncharacterized protein Q8F55_006254	Vanrija albida	Fungi	51.2	51.2	0.06	0.0004	54.29	132	XP_069206789.1	first cysteine repeat	RefSeq	125x	Nanopore
putative Exo-glucosaminidase lytG precursor	Blattamonas nauphoetae	Metamonada	51.6	51.6	0.21	0.0008	29.01	182	KAK2947262.1	Endopeptidase	WGS	120x	Nanopore, Illumina MiSeq
