## Supplementary table T4 for "Cysteine-rich repeats trace past horizontal gene transfers in eukaryotes"

### Sheet: Bacterial_hits_CysRRep
Journal of Molecular Evolution
Cysteine-rich repeats trace past horizontal gene transfers in eukaryotes
Maria Daugavet1,2, *, Viktoria Dikaya3, Natella Enukashvily3, Stas Malavin1,4, Maxim Rubin-Blum1,2.
1. Biology Department, National Institute of Oceanography, Israel Oceanographic and Limnological Research (IOLR), Haifa 3108000, Israel
2. Department of Marine Biology, Leon H. Charney School of Marine Sciences, University of Haifa, Haifa 3498838, Israel
3. Laboratory of the Non-Coding DNA Study, Institute of Cytology, Russian Academy of Sciences, St. Petersburg 194064, Russia
4. Department of Environmental Hydrology and Microbiology, Zuckerberg Institute for Water Research, The Jacob Blaustein Institutes for Desert Research, Ben-Gurion University of the Negev, Sde Boker 8499000, Israel
* Corresponding author: mariad@ocean.org.il
UniProt ID	name	species	lineage
A0A0F6W1K1	Kinase domain protein	Sandaracinus amylolyticus	cellular organisms (no rank), Bacteria (superkingdom), Myxococcota (phylum), Polyangia (subclass), Polyangiales (order), Sandaracinaceae (family), Sandaracinus (genus)
A0A0G0ZY06	Transglycosylase SLT domain-containing protein	Parcubacteria group bacterium GW2011_GWA2_42_28	cellular organisms (no rank), Bacteria (superkingdom), Bacteria incertae sedis (no rank), Bacteria candidate phyla (clade), Patescibacteria group (clade), Parcubacteria group (clade), unclassified Parcubacteria group (no rank)
A0A1F6HHE0	Dickkopf N-terminal cysteine-rich domain-containing protein	Candidatus Levybacteria bacterium RBG_16_35_6	cellular organisms (no rank), Bacteria (superkingdom), Bacteria incertae sedis (no rank), Bacteria candidate phyla (clade), Patescibacteria group (clade), Microgenomates group (clade), Candidatus Levyibacteriota (phylum), unclassified Candidatus Levyibacteriota (no rank)
A0A2E0TNU1	Sulfatase-modifying factor enzyme domain-containing protein	Sandaracinus sp	cellular organisms (no rank), Bacteria (superkingdom), Myxococcota (phylum), Polyangia (subclass), Polyangiales (order), Sandaracinaceae (family), Sandaracinus (genus), unclassified Sandaracinus (no rank)
A0A2E5HMS4	Sulfatase-modifying factor enzyme domain-containing protein	Myxococcales bacterium	cellular organisms (no rank), Bacteria (superkingdom), Myxococcota (phylum), Myxococcia (class), Myxococcales (order), unclassified Myxococcales (no rank)
A0A2E9QVT5	Sulfatase-modifying factor enzyme domain-containing protein	Deltaproteobacteria bacterium	cellular organisms (no rank), Bacteria (superkingdom), Myxococcota (phylum), Myxococcia (class), unclassified Myxococcia (no rank)
A0A2G6J6Y5	Peptidase S1 domain-containing protein	Pseudomonadota bacterium	cellular organisms (no rank), Bacteria (superkingdom), Pseudomonadota (phylum), unclassified Pseudomonadota (no rank)
A0A2M8BMT9	Sulfatase-modifying factor enzyme domain-containing protein	Deltaproteobacteria bacterium CG_4_9_14_3_um_filter_63_12	cellular organisms (no rank), Bacteria (superkingdom), delta/epsilon subdivisions (clade), Deltaproteobacteria (class), unclassified Deltaproteobacteria (no rank)
A0A2W5SWF5	Sulfatase-modifying factor enzyme domain-containing protein	Archangium gephyra	cellular organisms (no rank), Bacteria (superkingdom), Myxococcota (phylum), Myxococcia (class), Myxococcales (order), Cystobacterineae (suborder), Archangiaceae (family), Archangium (genus)
A0A356TNS4	Sulfatase-modifying factor enzyme domain-containing protein	Myxococcales bacterium	cellular organisms (no rank), Bacteria (superkingdom), Myxococcota (phylum), Myxococcia (class), Myxococcales (order), unclassified Myxococcales (no rank)
A0A3B8LJI0	Sulfatase-modifying factor enzyme domain-containing protein	Myxococcales bacterium	cellular organisms (no rank), Bacteria (superkingdom), Myxococcota (phylum), Myxococcia (class), Myxococcales (order), unclassified Myxococcales (no rank)
A0A7Y5KXX5	SUMF1/EgtB/PvdO family nonheme iron enzyme	Polyangiaceae bacterium	cellular organisms (no rank), Bacteria (superkingdom), Myxococcota (phylum), Polyangia (subclass), Polyangiales (order), Polyangiaceae (family), unclassified Polyangiaceae (no rank)
A0A838IMJ0	SUMF1/EgtB/PvdO family nonheme iron enzyme	Bradymonadaceae bacterium	cellular organisms (no rank), Bacteria (superkingdom), delta/epsilon subdivisions (clade), Deltaproteobacteria (class), Bradymonadales (order), Bradymonadaceae (family), unclassified Bradymonadaceae (no rank)
A0A932D2Z6	SUMF1/EgtB/PvdO family nonheme iron enzyme	Deltaproteobacteria bacterium	cellular organisms (no rank), Bacteria (superkingdom), Myxococcota (phylum), Myxococcia (class), unclassified Myxococcia (no rank)
A0A933ZJR8	SUMF1/EgtB/PvdO family nonheme iron enzyme	Deltaproteobacteria bacterium	cellular organisms (no rank), Bacteria (superkingdom), Myxococcota (phylum), Myxococcia (class), unclassified Myxococcia (no rank)
A0A936DC51	SUMF1/EgtB/PvdO family nonheme iron enzyme	Deltaproteobacteria bacterium	cellular organisms (no rank), Bacteria (superkingdom), Myxococcota (phylum), Myxococcia (class), unclassified Myxococcia (no rank)
A0A938RZ92	SUMF1/EgtB/PvdO family nonheme iron enzyme	Deltaproteobacteria bacterium	cellular organisms (no rank), Bacteria (superkingdom), Myxococcota (phylum), Myxococcia (class), unclassified Myxococcia (no rank)
A0A947GA25	Uncharacterized protein	Deltaproteobacteria bacterium	cellular organisms (no rank), Bacteria (superkingdom), Myxococcota (phylum), Myxococcia (class), unclassified Myxococcia (no rank)
A0A955VJV7	Uncharacterized protein	Myxococcales bacterium	cellular organisms (no rank), Bacteria (superkingdom), Myxococcota (phylum), Myxococcia (class), Myxococcales (order), unclassified Myxococcales (no rank)
A0A955W6R5	SUMF1/EgtB/PvdO family nonheme iron enzyme	Myxococcales bacterium	cellular organisms (no rank), Bacteria (superkingdom), Myxococcota (phylum), Myxococcia (class), Myxococcales (order), unclassified Myxococcales (no rank)
A0A955WIZ1	SUMF1/EgtB/PvdO family nonheme iron enzyme	Myxococcales bacterium	cellular organisms (no rank), Bacteria (superkingdom), Myxococcota (phylum), Myxococcia (class), Myxococcales (order), unclassified Myxococcales (no rank)
A0A955WZJ6	N-acetylmuramoyl-L-alanine amidase (EC 3.5.1.28)	Myxococcales bacterium	cellular organisms (no rank), Bacteria (superkingdom), Myxococcota (phylum), Myxococcia (class), Myxococcales (order), unclassified Myxococcales (no rank)
A0A955XM49	SRCR domain-containing protein	Myxococcales bacterium	cellular organisms (no rank), Bacteria (superkingdom), Myxococcota (phylum), Myxococcia (class), Myxococcales (order), unclassified Myxococcales (no rank)
A0A955YT05	Lipoprotein	Myxococcales bacterium	cellular organisms (no rank), Bacteria (superkingdom), Myxococcota (phylum), Myxococcia (class), Myxococcales (order), unclassified Myxococcales (no rank)
A0A956A450	Sulfatase-modifying factor enzyme domain-containing protein	Myxococcales bacterium	cellular organisms (no rank), Bacteria (superkingdom), Myxococcota (phylum), Myxococcia (class), Myxococcales (order), unclassified Myxococcales (no rank)
A0A956AVJ5	SUMF1/EgtB/PvdO family nonheme iron enzyme	Myxococcales bacterium	cellular organisms (no rank), Bacteria (superkingdom), Myxococcota (phylum), Myxococcia (class), Myxococcales (order), unclassified Myxococcales (no rank)
A0A956B662	SUMF1/EgtB/PvdO family nonheme iron enzyme	Myxococcales bacterium	cellular organisms (no rank), Bacteria (superkingdom), Myxococcota (phylum), Myxococcia (class), Myxococcales (order), unclassified Myxococcales (no rank)
A0A956BCL1	N-acetylmuramoyl-L-alanine amidase (EC 3.5.1.28)	Myxococcales bacterium	cellular organisms (no rank), Bacteria (superkingdom), Myxococcota (phylum), Myxococcia (class), Myxococcales (order), unclassified Myxococcales (no rank)
A0A956F8G9	SUMF1/EgtB/PvdO family nonheme iron enzyme	Myxococcales bacterium	cellular organisms (no rank), Bacteria (superkingdom), Myxococcota (phylum), Myxococcia (class), Myxococcales (order), unclassified Myxococcales (no rank)
A0A956G0C3	RlpA-like protein double-psi beta-barrel domain-containing protein	Myxococcales bacterium	cellular organisms (no rank), Bacteria (superkingdom), Myxococcota (phylum), Myxococcia (class), Myxococcales (order), unclassified Myxococcales (no rank)
A0A956GCD3	Extensin-like C-terminal domain-containing protein	Myxococcales bacterium	cellular organisms (no rank), Bacteria (superkingdom), Myxococcota (phylum), Myxococcia (class), Myxococcales (order), unclassified Myxococcales (no rank)
A0A956R9J1	Sulfatase-modifying factor enzyme domain-containing protein	Myxococcales bacterium	cellular organisms (no rank), Bacteria (superkingdom), Myxococcota (phylum), Myxococcia (class), Myxococcales (order), unclassified Myxococcales (no rank)
A0A967ZPJ4	SUMF1/EgtB/PvdO family nonheme iron enzyme	Actinomycetota bacterium	cellular organisms (no rank), Bacteria (superkingdom), Terrabacteria group (clade), Actinomycetota (phylum), unclassified Actinomycetota (no rank)
A0A9E2JMK7	Uncharacterized protein	Patescibacteria bacterium	cellular organisms (no rank), Bacteria (superkingdom), Bacteria incertae sedis (no rank), Bacteria candidate phyla (clade), Patescibacteria group (clade), unclassified Patescibacteria group (no rank)
A0A9E5DY26	Sulfatase-modifying factor enzyme domain-containing protein	Myxococcales bacterium	cellular organisms (no rank), Bacteria (superkingdom), Myxococcota (phylum), Myxococcia (class), Myxococcales (order), unclassified Myxococcales (no rank)
